# Pro- and anti-tumour activities of CD146/MCAM in breast cancer result from its heterogeneous expression and association with epithelial to mesenchymal transition

**DOI:** 10.1101/2022.12.20.521224

**Authors:** Aarren J. Mannion, Adam F. Odell, Syed Murtuza Baker, Laura C. Matthews, Pamela F. Jones, Graham P. Cook

**Author notes:** Pamela Jones and Graham Cook contributed equally to this work.

## Abstract

CD146, also known as melanoma cell adhesion molecule (MCAM), is expressed in numerous cancers and has been implicated in the regulation of metastasis. We show that CD146 negatively regulates transendothelial migration (TEM) in breast cancer. This tumour suppressor-like activity is supported by a reduction in MCAM gene expression and increased promoter methylation in tumour tissue compared to normal breast tissue. However, increased CD146/MCAM expression is associated with poor prognosis in breast cancer, a characteristic that is difficult to reconcile with inhibition of TEM by CD146 and its epigenetic silencing. Single cell transcriptome data revealed MCAM expression in multiple cell types, including the tumour vasculature and malignant epithelial cells. MCAM expressing tumour cells were in the minority and expression was associated with epithelial to mesenchymal transition (EMT). Furthermore, gene expression signatures defining invasiveness and a stem cell-like phenotype were most strongly associated with mesenchymal-like tumour cells with low levels of MCAM mRNA, likely to represent an intermediate or hybrid E/M state. Our results show that high levels of MCAM gene expression are associated with poor prognosis in breast cancer because they reflect tumour vascularisation and EMT. However, the inhibitory effects of CD146 on TEM are likely to be weakest in an intermediate state between the epithelial and mesenchymal phenotypes, consistent with highly tumourigenic nature of this population.
