## Supplementary Tables 1&2 for "Pro- and anti-tumour activities of CD146/MCAM in breast cancer result from its heterogeneous expression and association with epithelial to mesenchymal transition"

### Sheet: Supp Table 1
Aarren Mannion et al:
Supplementary Table 1; siRNA sequences	For human CD146/MCAM we used SMARTpool (L-003686-00) ON-TARGETplus reagents from Dharmacon/Horizon Discovery, with the following sequences:
	MCAM5: UAGUUGAAGUUAAGUCAGA
	MCAM6: CAAGUCAUCUGGUACAAGA
	MCAM7: GAAGAACCGGGUCCACAUU
	MCAM8: GGAAGUCACCGUCCCUGUU
	For the control siRNA, we used the ON-TARGETplus Non-targeting control pool (D-001810) (Dharmacon/Horizon Discovery).

### Sheet: Supp Table 2
Aarren Mannion et al: Supplementary Table 2
Gene signatures used in this study
*Note that MMP1 is present in both sEMT and sCSC
sEMT			sInv		sCSC		sAng		Signature overlap
CDH2			CSDE1		MMP1*		VEGFA
ZEB1			PGK1		CDK1		KDR
VIM	Mesenchymal		FAU		TOP2A		ESM1
MMP1*			DAZAP2		CENPW		PECAM1
FN1			NPM1		SFN		ANGPTL4
TGFB1I1			SUMO1		RACGAP1		CD34
			ARHGDIB		APOBEC3B
GRHL2			TBCA		EXOSC4
ITGB4			WBP5		H2AFZ
KRT5	Epithelial		MSN		MIEN1
KRT8			S100A11		LY6E
FST			PTPN11		PHLDA2
CDH1			PRDX3		EIF4EBP1
			IMPDH2		MRPS23
			RPL19		H2AFJ
			BTG1		PHB
			SNTB2		EPB41L5
			NOP10		NOL3
			RPL37		NDUFB10
			UBC		ALYREF
			RPS6
			SET
			STXBP2		sEMT=sum epithelial expression values-sum mesenchymal expression values
			ANXA5
			NONO		This signature was developed in this study and validated using markers of the epithelial and mesenchymal phenotype
			STRBP
			PSME2		sInv=average expression of the genes in the signature
			YWHAE
			SNRPD1		Based on the signature reported in:
			DUSP16		A. Patsialou, et al., Selective gene-expression profiling of migratory tumor cells in vivo predicts clinical outcome in breast cancer patients. Breast Cancer Res. 14 R139 (2012).
			ALDOA		except that only genes upregulated in invasive process were used
			XRCC5
			PMAIP1		sCSC=average expression of genes in the signature
			IFI16
			DGUOK		Uses signature reported in;
			TUBA3D		S. Pece, et al., Identification and clinical validation of a multigene assay that interrogates the biology of cancer stem cells and predicts metastasis in breast cancer: A retrospective consecutive study. EBioMedicine 42, 352–362 (2019).
			DCBLD2
			PHACTR2		sAng=total expression of genes in the signature
			COX7B
			MRPL27		Uses signature reported in:
			SF3B2		D. F. McDermott, et al., Clinical activity and molecular correlates of response to atezolizumab alone or in combination with bevacizumab versus sunitinib in renal cell carcinoma. Nat. Med. 24, 749–757 (2018).
			ERH
			LSM3
			ATP5I
			RPL12
			MYL12A
			CDC25A
			GLO1
			TUBA4A
			GARS
			RPL30
			ATP5G1
			PSMB2
			RPL11
			EMP1
			OSGEP
			SPHK2
			RPS24
			DDAH1
			ILF2
			CDC42
			SNRPD3
			SDHD
			FOXM1
			CALU
			NCL
			ITGAE
			CAV1
			PRDX5
			DNAJC8
